# A framework for *in situ* molecular characterization of coral holobionts using nanopore sequencing

**DOI:** 10.1101/2020.05.25.071951

**Authors:** Quentin Carradec, Julie Poulain, Emilie Boissin, Benjamin CC Hume, Christian R Voolstra, Maren Ziegler, Stefan Engelen, Corinne Cruaud, Serge Planes, Patrick Wincker

## Abstract

Molecular characterization of the coral host and the microbial assemblages associated with it (referred to as the coral holobiont) is currently undertaken via marker gene sequencing. This requires bulky instruments and controlled laboratory conditions which are impractical for environmental experiments in remote areas. Recent advances in sequencing technologies now permit rapid sequencing in the field; however, development of specific protocols and pipelines for the effective processing of complex microbial systems are currently lacking. Here, we used a combination of 3 marker genes targeting the coral animal host, its symbiotic alga, and the associated bacterial microbiome to characterize 60 coral colonies collected and processed *in situ*, during the *Tara* Pacific expedition. We used Oxford Nanopore Technologies to sequence marker gene amplicons and developed bioinformatics pipelines to analyze nanopore reads on a laptop, obtaining results in less than 24 hours. Reef scale network analysis of coral-associated bacteria reveals broadly distributed taxa, as well as host-specific associations. Protocols and tools used in this work may be applicable for rapid coral holobiont surveys, immediate adaptation of sampling strategy in the field, and to make informed and timely decisions in the context of the current challenges affecting coral reefs worldwide.
