## Supplementary Table S1 for "A framework for *in situ* molecular characterization of coral holobionts using nanopore sequencing"

### Sheet: Feuil1
Supplementary Table S1: Number of nanopore reads for each coral sample after demultiplexing and mapping on the 3 databases. Contextual data and accession numbers for each sample are indicated.
Sampling site	Nanopore Run	Number of sequenced reads	Number of barcoded reads		SiteID-ColonyID	Reads per barcode	Number of reads aligned on 18S rRNA sequences		Number of reads aligned on ITS2 sequences		Number of reads aligned on 16S rRNA sequences		Tara Pacific sample ID	Date/time	Latitude	Longitude	BioSample and ENA accession numbers of the sequence sample	BioSample accession numbers of corresponding pictures	ENA accession numbers of 18S rRNA sequences	ENA accession numbers of ITS2 sequences	ENA accession numbers of 16S rRNA sequences
[P01-21m] Otto's reef, Kimbe bay	Run1	475357	52491	11.0424	P01-C041	3931	848	21.5721	1054	26.8125	0	0	TARA_TS-0004334	2017-11-23T21:51:00Z	-5.32542	150.298	SAMEA5566454,ERS3368480	SAMEA5566451, SAMEA5566452	ERX3382243,ERR3357736	ERX3382245,ERR3357738	ERX3382242,ERR3357735
					P01-C042	3126	434	13.8836	1290	41.2668	0	0	TARA_TS-0004336	2017-11-23T21:51:00Z	-5.32542	150.298	SAMEA5566459,ERS3368485	SAMEA5566456, SAMEA5566457	ERX3382247,ERR3357740	ERX3382249,ERR3357742	ERX3382246,ERR3357739
					P01-C043	6916	137	1.98091	1176	17.004	3486	50.4049	TARA_TS-0004338	2017-11-23T21:51:00Z	-5.32542	150.298	SAMEA5566464,ERS3368490	SAMEA5566461, SAMEA5566462	ERX3382251,ERR3357744	ERX3382253,ERR3357746	ERX3382250,ERR3357743
					P01-C044	5596	140	2.50179	1693	30.2538	1682	30.0572	TARA_TS-0004340	2017-11-23T21:51:00Z	-5.32542	150.298	SAMEA5566469,ERS3368495	SAMEA5566466, SAMEA5566467	ERX3382255,ERR3357748	ERX3382257,ERR3357750	ERX3382254,ERR3357747
					P01-C045	4500	1165	25.8889	1042	23.1556	0	0	TARA_TS-0004348	2017-11-23T21:51:00Z	-5.32542	150.298	SAMEA5566474,ERS3368500	SAMEA5566471, SAMEA5566472	ERX3382267,ERR3357760	ERX3382269,ERR3357762	ERX3382266,ERR3357759
					P01-C046	5180	526	10.1544	1754	33.861	761	14.6911	TARA_TS-0004359	2017-11-23T21:51:00Z	-5.32542	150.298	SAMEA5566479,ERS3368505	SAMEA5566476, SAMEA5566477	ERX3382287,ERR3357780	ERX3382289,ERR3357782	ERX3382286,ERR3357779
					P01-C047	3760	1130	30.0532	1014	26.9681	0	0	TARA_TS-0004346	2017-11-23T21:51:00Z	-5.32542	150.298	SAMEA5566484,ERS3368510	SAMEA5566481, SAMEA5566482	ERX3382263,ERR3357756	ERX3382265,ERR3357758	ERX3382262,ERR3357755
					P01-C048	4056	796	19.6252	1265	31.1884	48	1.18343	TARA_TS-0004342	2017-11-23T21:51:00Z	-5.32542	150.298	SAMEA5566489,ERS3368515	SAMEA5566486, SAMEA5566487	ERX3382259,ERR3357752	ERX3382261,ERR3357754	ERX3382258,ERR3357751
					P01-C049	2700	751	27.8148	815	30.1852	0	0	TARA_TS-0004350	2017-11-23T21:51:00Z	-5.32542	150.298	SAMEA5566494,ERS3368520	SAMEA5566491, SAMEA5566492	ERX3382271,ERR3357764	ERX3382273,ERR3357766	ERX3382270,ERR3357763
					P01-C050	4247	430	10.1248	1429	33.6473	292	6.87544	TARA_TS-0004352	2017-11-23T21:51:00Z	-5.32542	150.298	SAMEA5566499,ERS3368525	SAMEA5566496, SAMEA5566497	ERX3382275,ERR3357768	ERX3382277,ERR3357770	ERX3382274,ERR3357767
					P01-C051	3866	684	17.6927	1492	38.5929	54	1.39679	TARA_TS-0004354	2017-11-23T21:51:00Z	-5.32542	150.298	SAMEA5566504,ERS3368530	SAMEA5566501, SAMEA5566502	ERX3382279,ERR3357772	ERX3382281,ERR3357774	ERX3382278,ERR3357771
					P01-C052	4613	1774	38.4565	1198	25.9701	83	1.79926	TARA_TS-0004356	2017-11-23T21:51:00Z	-5.32542	150.298	SAMEA5566509,ERS3368535	SAMEA5566506, SAMEA5566507	ERX3382283,ERR3357776	ERX3382285,ERR3357778	ERX3382282,ERR3357775
[P03-30m] Reef, south-east of Kimbe Island, Kimbe Bay	Run2	207162	127974	61.7748	P03-C041	10251	6232	60.7941	1419	13.8426	377	3.67769	TARA_TS-0004360	2017-11-24T21:32:00Z	-5.20833	150.379	SAMEA5566514,ERS3368540	SAMEA5566511, SAMEA5566512	ERX3382291,ERR3357784	ERX3382293,ERR3357786	ERX3382290,ERR3357783
					P03-C042	8401	6152	73.2294	824	9.80836	0	0	TARA_TS-0004362	2017-11-24T21:32:00Z	-5.20833	150.379	SAMEA5566519,ERS3368545	SAMEA5566516, SAMEA5566517	ERX3382295,ERR3357788	ERX3382297,ERR3357790	ERX3382294,ERR3357787
					P03-C043	5733	1305	22.763	1848	32.2344	485	8.45979	TARA_TS-0004364	2017-11-24T21:32:00Z	-5.20833	150.379	SAMEA5566524,ERS3368550	SAMEA5566521, SAMEA5566522	ERX3382299,ERR3357792	ERX3382301,ERR3357794	ERX3382298,ERR3357791
					P03-C044	12337	5949	48.2208	16	0.129691	4790	38.8263	TARA_TS-0004366	2017-11-24T21:32:00Z	-5.20833	150.379	SAMEA5566529,ERS3368555	SAMEA5566526, SAMEA5566527	ERX3382303,ERR3357796	ERX3382305,ERR3357798	ERX3382302,ERR3357795
					P03-C045	12654	5508	43.5277	2547	20.128	673	5.31848	TARA_TS-0004368	2017-11-24T21:32:00Z	-5.20833	150.379	SAMEA5566534,ERS3368560	SAMEA5566531, SAMEA5566532	ERX3382307,ERR3357800	ERX3382309,ERR3357802	ERX3382306,ERR3357799
					P03-C046	10819	4251	39.292	1860	17.192	1951	18.0331	TARA_TS-0004370	2017-11-24T21:32:00Z	-5.20833	150.379	SAMEA5566539,ERS3368565	SAMEA5566536, SAMEA5566537	ERX3382311,ERR3357804	ERX3382313,ERR3357806	ERX3382310,ERR3357803
					P03-C047	7837	612	7.80911	1145	14.6102	4865	62.0773	TARA_TS-0004372	2017-11-24T21:32:00Z	-5.20833	150.379	SAMEA5566544,ERS3368570	SAMEA5566541, SAMEA5566542	ERX3382315,ERR3357808	ERX3382317,ERR3357810	ERX3382314,ERR3357807
					P03-C048	6609	2044	30.9275	1603	24.2548	1178	17.8242	TARA_TS-0004374	2017-11-24T21:32:00Z	-5.20833	150.379	SAMEA5566549,ERS3368575	SAMEA5566546, SAMEA5566547	ERX3382319,ERR3357812	ERX3382321,ERR3357814	ERX3382318,ERR3357811
					P03-C049	16782	912	5.43439	590	3.51567	8055	47.9979	TARA_TS-0004376	2017-11-24T21:32:00Z	-5.20833	150.379	SAMEA5566554,ERS3368580	SAMEA5566551, SAMEA5566552	ERX3382323,ERR3357816	ERX3382325,ERR3357818	ERX3382322,ERR3357815
					P03-C050	9398	1314	13.9817	1501	15.9715	2152	22.8985	TARA_TS-0004378	2017-11-24T21:32:00Z	-5.20833	150.379	SAMEA5566557,ERS3368583		ERX3382327,ERR3357820	ERX3382329,ERR3357822	ERX3382326,ERR3357819
					P03-C051	20855	2006	9.6188	1636	7.84464	12959	62.1386	TARA_TS-0004380	2017-11-24T21:32:00Z	-5.20833	150.379	SAMEA5566562,ERS3368588	SAMEA5566559, SAMEA5566560	ERX3382331,ERR3357824	ERX3382333,ERR3357826	ERX3382330,ERR3357823
					P03-C052	6298	647	10.2731	1192	18.9266	2881	45.7447	TARA_TS-0004382	2017-11-24T21:32:00Z	-5.20833	150.379	SAMEA5566567,ERS3368593	SAMEA5566564, SAMEA5566565	ERX3382335,ERR3357828	ERX3382337,ERR3357830	ERX3382334,ERR3357827
[P06-16m] Reef, south-east of Kimbe Island, Kimbe Bay	Run3	970309	415924	42.8651	P06-C041	20292	245	1.20737	4582	22.5803	0	0	TARA_TS-0004384	2017-11-26T04:12:00Z	-5.20775	150.38	SAMEA5566572,ERS3368598	SAMEA5566569, SAMEA5566570	ERX3382339,ERR3357832	ERX3382341,ERR3357834	ERX3382338,ERR3357831
					P06-C042	26484	238	0.898656	4972	18.7736	0	0	TARA_TS-0004386	2017-11-26T04:12:00Z	-5.20775	150.38	SAMEA5566577,ERS3368603	SAMEA5566574, SAMEA5566575	ERX3382343,ERR3357836	ERX3382345,ERR3357838	ERX3382342,ERR3357835
					P06-C043	24831	82	0.330232	5948	23.9539	0	0	TARA_TS-0004388	2017-11-26T04:12:00Z	-5.20775	150.38	SAMEA5566582,ERS3368608	SAMEA5566579, SAMEA5566580	ERX3382347,ERR3357840	ERX3382349,ERR3357842	ERX3382346,ERR3357839
					P06-C044	10079	1652	16.3905	32	0.317492	2507	24.8735	TARA_TS-0004390	2017-11-26T04:12:00Z	-5.20775	150.38	SAMEA5566587,ERS3368613	SAMEA5566584, SAMEA5566585	ERX3382351,ERR3357844	ERX3382353,ERR3357846	ERX3382350,ERR3357843
					P06-C045	27155	6320	23.2738	3180	11.7106	518	1.90757	TARA_TS-0004392	2017-11-26T04:12:00Z	-5.20775	150.38	SAMEA5566592,ERS3368618	SAMEA5566589, SAMEA5566590	ERX3382355,ERR3357848	ERX3382357,ERR3357850	ERX3382354,ERR3357847
					P06-C046	25194	9396	37.2946	1863	7.39462	417	1.65516	TARA_TS-0004394	2017-11-26T04:12:00Z	-5.20775	150.38	SAMEA5566597,ERS3368623	SAMEA5566594, SAMEA5566595	ERX3382359,ERR3357852	ERX3382361,ERR3357854	ERX3382358,ERR3357851
					P06-C047	25014	280	1.11937	6994	27.9603	0	0	TARA_TS-0004396	2017-11-26T04:12:00Z	-5.20775	150.38	SAMEA5566602,ERS3368628	SAMEA5566599, SAMEA5566600	ERX3382363,ERR3357856	ERX3382365,ERR3357858	ERX3382362,ERR3357855
					P06-C048	32603	6681	20.492	4775	14.6459	1608	4.93206	TARA_TS-0004398	2017-11-26T04:12:00Z	-5.20775	150.38	SAMEA5566605,ERS3368631		ERX3382367,ERR3357860	ERX3382369,ERR3357862	ERX3382366,ERR3357859
					P06-C049	43153	5336	12.3653	2586	5.99263	13111	30.3826	TARA_TS-0004400	2017-11-26T04:12:00Z	-5.20775	150.38	SAMEA5566610,ERS3368636	SAMEA5566607, SAMEA5566608	ERX3382371,ERR3357864	ERX3382373,ERR3357866	ERX3382370,ERR3357863
					P06-C050	59527	8909	14.9663	0	0	0	0	TARA_TS-0004402	2017-11-26T04:12:00Z	-5.20775	150.38	SAMEA5566615,ERS3368641	SAMEA5566612, SAMEA5566613	ERX3382375,ERR3357868	ERX3382377,ERR3357870	ERX3382374,ERR3357867
					P06-C051	40506	10799	26.6602	3294	8.13213	0	0	TARA_TS-0004404	2017-11-26T04:12:00Z	-5.20775	150.38	SAMEA5566620,ERS3368646	SAMEA5566617, SAMEA5566618	ERX3382379,ERR3357872	ERX3382381,ERR3357874	ERX3382378,ERR3357871
					P06-C052	81086	22414	27.6423	4188	5.16489	15507	19.1241	TARA_TS-0004406	2017-11-26T04:12:00Z	-5.20775	150.38	SAMEA5566623,ERS3368649		ERX3382383,ERR3357876	ERX3382385,ERR3357878	ERX3382382,ERR3357875
[P08-5m] Reef, south-east of Kimbe Island, Kimbe Bay	Run4	305625	53072	17.3651	P08-C041	1716	164	9.55711	2	0.11655	0	0	TARA_TS-0004408	2017-11-26T21:20:00Z	-5.20912	150.374	SAMEA5566628,ERS3368654	SAMEA5566625, SAMEA5566626	ERX3382387,ERR3357880		ERX3382386,ERR3357879
					P08-C042	146	0	0	64	43.8356	0	0	TARA_TS-0004440	2017-11-26T21:20:00Z	-5.20912	150.374	SAMEA5566633,ERS3368659	SAMEA5566630, SAMEA5566631		ERX3382441,ERR3357934
					P08-C043	5503	321	5.83318	1594	28.966	39	0.708704	TARA_TS-0004457	2017-11-26T21:20:00Z	-5.20912	150.374	SAMEA5566638,ERS3368664	SAMEA5566635, SAMEA5566636	ERX3382454,ERR3357947	ERX3382456,ERR3357949	ERX3382453,ERR3357946
					P08-C044	5351	408	7.62474	1077	20.1271	179	3.34517	TARA_TS-0004411	2017-11-26T21:20:00Z	-5.20912	150.374	SAMEA5566643,ERS3368669	SAMEA5566640, SAMEA5566641	ERX3382389,ERR3357882	ERX3382391,ERR3357884	ERX3382388,ERR3357881
					P08-C045	9271	511	5.51181	16	0.172581	3346	36.091	TARA_TS-0004412	2017-11-26T21:20:00Z	-5.20912	150.374	SAMEA5566648,ERS3368674	SAMEA5566645, SAMEA5566646	ERX3382393,ERR3357886	ERX3382395,ERR3357888	ERX3382392,ERR3357885
					P08-C046	2029	0	0	427	21.0448	757	37.309	TARA_TS-0004413	2017-11-26T21:20:00Z	-5.20912	150.374	SAMEA5566653,ERS3368679	SAMEA5566650, SAMEA5566651	ERX3382397,ERR3357890	ERX3382399,ERR3357892	ERX3382396,ERR3357889
					P08-C047	2945	582	19.7623	839	28.489	445	15.1104	TARA_TS-0004414	2017-11-26T21:20:00Z	-5.20912	150.374	SAMEA5566658,ERS3368684	SAMEA5566655, SAMEA5566656	ERX3382401,ERR3357894	ERX3382403,ERR3357896	ERX3382400,ERR3357893
					P08-C048	3073	135	4.3931	1389	45.2001	0	0	TARA_TS-0004415	2017-11-26T21:20:00Z	-5.20912	150.374	SAMEA5566663,ERS3368689	SAMEA5566660, SAMEA5566661	ERX3382405,ERR3357898	ERX3382407,ERR3357900	ERX3382404,ERR3357897
					P08-C049	1891	393	20.7827	226	11.9513	496	26.2295	TARA_TS-0004416	2017-11-26T21:20:00Z	-5.20912	150.374	SAMEA5566668,ERS3368694	SAMEA5566665, SAMEA5566666	ERX3382409,ERR3357902	ERX3382411,ERR3357904	ERX3382408,ERR3357901
					P08-C050	2495	512	20.521	542	21.7234	0	0	TARA_TS-0004460	2017-11-26T21:20:00Z	-5.20912	150.374	SAMEA5566673,ERS3368699	SAMEA5566670, SAMEA5566671	ERX3382460,ERR3357953	ERX3382462,ERR3357955	ERX3382459,ERR3357952
					P08-C051	9636	178	1.84724	1830	18.9913	582	6.03985	TARA_TS-0004462	2017-11-26T21:20:00Z	-5.20912	150.374	SAMEA5566678,ERS3368704	SAMEA5566675, SAMEA5566676	ERX3382464,ERR3357957	ERX3382466,ERR3357959	ERX3382463,ERR3357956
					P08-C052	9016	3114	34.5386	1454	16.1269	0	0	TARA_TS-0004419	2017-11-26T21:20:00Z	-5.20912	150.374	SAMEA5566681,ERS3368707		ERX3382413,ERR3357906	ERX3382415,ERR3357908	ERX3382412,ERR3357905
[P08-16m] Reef, south-east of Kimbe Island, Kimbe Bay	Run5	61154	5467	8.93973	P08-C053	325	3	0.923077	136	41.8462	0	0	TARA_TS-0004459	2017-11-26T21:20:00Z	-5.20912	150.374	SAMEA5566686,ERS3368712	SAMEA5566683, SAMEA5566684		ERX3382458,ERR3357951
					P08-C054	362	15	4.14365	208	57.4586	0	0	TARA_TS-0004433	2017-11-26T21:20:00Z	-5.20912	150.374	SAMEA5566691,ERS3368717	SAMEA5566688, SAMEA5566689	ERX3382416,ERR3357909	ERX3382418,ERR3357911
					P08-C055	321	12	3.73832	58	18.0685	0	0	TARA_TS-0004434	2017-11-26T21:20:00Z	-5.20912	150.374	SAMEA5566696,ERS3368722	SAMEA5566693, SAMEA5566694	ERX3382420,ERR3357913	ERX3382422,ERR3357915	ERX3382419,ERR3357912
					P08-C056	523	77	14.7228	241	46.0803	0	0	TARA_TS-0004435	2017-11-26T21:20:00Z	-5.20912	150.374	SAMEA5566701,ERS3368727	SAMEA5566698, SAMEA5566699	ERX3382424,ERR3357917	ERX3382426,ERR3357919	ERX3382423,ERR3357916
					P08-C057	559	28	5.00894	253	45.2594	0	0	TARA_TS-0004436	2017-11-26T21:20:00Z	-5.20912	150.374	SAMEA5566706,ERS3368732	SAMEA5566703, SAMEA5566704	ERX3382428,ERR3357921	ERX3382430,ERR3357923	ERX3382427,ERR3357920
					P08-C058	1756	14	0.797267	334	19.0205	0	0	TARA_TS-0004437	2017-11-26T21:20:00Z	-5.20912	150.374	SAMEA5566711,ERS3368737	SAMEA5566708, SAMEA5566709	ERX3382431,ERR3357924	ERX3382433,ERR3357926
					P08-C059	380	5	1.31579	153	40.2632	0	0	TARA_TS-0004438	2017-11-26T21:20:00Z	-5.20912	150.374	SAMEA5566716,ERS3368742	SAMEA5566713, SAMEA5566714		ERX3382436,ERR3357929	ERX3382434,ERR3357927
					P08-C060	300	30	10	124	41.3333	0	0	TARA_TS-0004439	2017-11-26T21:20:00Z	-5.20912	150.374	SAMEA5566721,ERS3368747	SAMEA5566718, SAMEA5566719	ERX3382437,ERR3357930	ERX3382439,ERR3357932
					P08-C061	177	27	15.2542	82	46.3277	0	0	TARA_TS-0004441	2017-11-26T21:20:00Z	-5.20912	150.374	SAMEA5566726,ERS3368752	SAMEA5566723, SAMEA5566724	ERX3382442,ERR3357935	ERX3382444,ERR3357937
					P08-C062	3	0	0	0	0	0	0	TARA_TS-0004442	2017-11-26T21:20:00Z	-5.20912	150.374	SAMEA5566731,ERS3368757	SAMEA5566728, SAMEA5566729
					P08-C063	350	31	8.85714	162	46.2857	0	0	TARA_TS-0004443	2017-11-26T21:20:00Z	-5.20912	150.374	SAMEA5566736,ERS3368762	SAMEA5566733, SAMEA5566734	ERX3382446,ERR3357939	ERX3382448,ERR3357941	ERX3382445,ERR3357938
					P08-C064	411	16	3.89294	206	50.1217	0	0	TARA_TS-0004444	2017-11-26T21:20:00Z	-5.20912	150.374	SAMEA5566741,ERS3368767	SAMEA5566738, SAMEA5566739	ERX3382450,ERR3357943	ERX3382452,ERR3357945	ERX3382449,ERR3357942
