## Supplementary Table S2 for "A framework for *in situ* molecular characterization of coral holobionts using nanopore sequencing"

### Sheet: Feuil1
Supplementary Table S2: Coral host, Symbiodiniaceae and bacterial community identification for each sample.
Sample name	Taxon (morphology)	Taxon (18S rRNA)	Symbiodinium (ITS2)	Bacteria (16S rRNA)
P01-C041	Porites Lobata	Porites	C15
P01-C042	Acropora	Acropora aspera	C3, C40
P01-C043	Millepora dichotoma	Millepora	C57, C66, C74	Alteromonadales, Chromatiales, Cohaesibacteraceae, Kiloniellales, Kordiimonadales, Spirochaetaceae
P01-C044	Millepora platyphylla	Millepora	C57, C66, C74	[Amoebophilaceae], Alphaproteobacteria, Chromatiales, Cohaesibacteraceae, Flammeovirgaceae, Kiloniellaceae, Kordiimonadales, OM60, Phyllobacteriaceae, Rhodospirillales, Spirochaetaceae
P01-C045	Fungia	Fungiidae	C1, C3
P01-C046	Pocillopora Damicornis	Pocillopora	D1, D10, D17, D2, D3, D4	Ectothiorhodospiraceae, Gemm-2, Nitrospiraceae, PAUC34f, Phyllobacteriaceae, SAR202, wb1_P06
P01-C047	Acropora	Acropora multiacuta	C3, C40
P01-C048	Pocillopora meandrina	Pocillopora	C116, D1, D10, D17, D2, D3, D6	Alphaproteobacteria
P01-C049	Pocillopora verrucosa	Pocillopora	D1, D10, D17, D2, D3, D4
P01-C050	Acropora	Acropora muricata	C3, C40	Endozoicimonaceae
P01-C051	Acropora	Acropora microclados	C3, C40	Endozoicimonaceae
P01-C052	Acropora	Acropora roseni	C1, C3, C40	Alteromonadales, Endozoicimonaceae
P03-C041	Porites	Porites	C15	Flavobacteriaceae, Phyllobacteriaceae
P03-C042	Porites lobata	Porites	C15
P03-C043	Pocillopora verrucosa	Pocillopora	D1, D10, D17, D2, D3, D4	Endozoicimonaceae
P03-C044	Pocillopora verrucosa	Pocillopora		Alphaproteobacteria, Chromatiales, EC214, Endozoicimonaceae, Halomonadaceae, HTCC2188, Rhizobiales, Rhodospirillaceae
P03-C045	Pocillopora (pink)	Pocillopora	D1, D10, D17, D2, D3, D4	Endozoicimonaceae, Rhodobacteraceae
P03-C046	Pocillopora meandrina	Pocillopora	D1, D10, D17, D2, D3, D4	Endozoicimonaceae
P03-C047	Pocillopora verrucosa	Pocillopora	D1, D10, D17, D2, D3, D4	Endozoicimonaceae
P03-C048	Pocillopora (pink)	Pocillopora	D1, D10, D17, D2, D3, D4	Endozoicimonaceae, Flavobacteriaceae
P03-C049	Millepora dichotoma	Millepora	C57, C66, C74	[Amoebophilaceae], Alphaproteobacteria, Alteromonadales, Chromatiales, Endozoicimonaceae, Kiloniellales, Spirochaetaceae
P03-C050	Diploastrea	Diploastrea heliopora	D1, D10, D17, D2, D3, D4	[Amoebophilaceae], Alphaproteobacteria, Chlorobiaceae, Desulfovibrionaceae, Ellin6075, Flammeovirgaceae, Flavobacteriaceae, Hyphomonadaceae, Myxococcales, Phormidiaceae, Pseudanabaenaceae, Rivulariaceae, Sva0725, Xenococcaceae
P03-C051	Millepora platyphylla	Millepora	C57, C66, C74	Alphaproteobacteria, Bacteroidales, Chromatiales, Clostridiaceae, Desulfobacteraceae, Endozoicimonaceae, Kiloniellaceae, OM60, Rhodospirillaceae, Ruminococcaceae
P03-C052	Millepora dichotoma	Millepora	C57, C66, C74	Alteromonadales, Endozoicimonaceae, Spirochaetaceae
P06-C041	Diploastrea	/	D1, D10, D17, D2, D3, D4
P06-C042	Physogyra	/	D1, D10, D17, D2, D3, D4
P06-C043	Galaxea	/	D1, D10, D17, D2, D3, D4
P06-C044	Favites	Goniastrea		Bdellovibrionaceae, Endozoicimonaceae, Flammeovirgaceae, Hyphomicrobiaceae, PAUC34f, PAUC37f, Pseudanabaenaceae, Rhodobacteraceae, Rhodospirillales, Rivulariaceae, SAR202
P06-C045	Porites rus	Porites	C15	Endozoicimonaceae, Flammeovirgaceae, Phyllobacteriaceae
P06-C046	Fungia	Fungiidae	C1, C3, C33, C72	Campylobacterales, Rhodobacteraceae
P06-C047	Symphyllia	Symphyllia	C3, C40, D1
P06-C048	Pocillopora	Pocillopora	D1, D10, D17, D2, D3, D4, D6	Endozoicimonaceae, Flavobacteriaceae, Hyphomonadaceae, Rhodobacteraceae
P06-C049	Platygyra	Platygyra	C40, D1, D10, D17, D2, D3, D4	Alphaproteobacteria, Chromatiales, Chroococcales, Endozoicimonaceae, Entomoplasmatales, Phyllobacteriaceae, Pirellulaceae, Piscirickettsiaceae, Pseudanabaenaceae, Rhodobacteraceae, Rhodospirillales
P06-C050	Seriatopora	Seriatopora	C1, C3
P06-C051	Fungiidae	Fungiina	C40, D1, D10, D17, D2, D3, D4
P06-C052	Porites	Porites	C15, C19	Alphaproteobacteria, Endozoicimonaceae, Hyphomicrobiaceae, Phyllobacteriaceae, Pirellulaceae, Piscirickettsiaceae, Pseudanabaenaceae, Rhodobacteraceae, Rhodospirillales, Sva0725, Thiohalorhabdales
P08-C041	Acropora	/
P08-C042	Pocillopora verrucosa	/
P08-C043	Acropora	Acropora kimbeensis	C3, C40	Endozoicimonaceae
P08-C044	Porites rus	Porites	C15, C60	[Entotheonellaceae], PAUC34f
P08-C045	Porites	Porites		Alphaproteobacteria, Chromatiales, Ectothiorhodospiraceae, Gemm-2, HTCC2089, Nitrospiraceae, PAUC34f, Phormidiaceae, Phyllobacteriaceae, Prochloraceae, Rhodobacteraceae, Rhodospirillaceae, SAR202, Syntrophobacteraceae
P08-C046	Galaxea	/	D1, D10, D17, D2, D3, D4	Caldilineaceae, Ectothiorhodospiraceae, PAUC34f, Pseudoalteromonadaceae, Shewanellaceae, Vibrionaceae
P08-C047	Montastrea	Merulinidae	C15, C3, C40	Acidimicrobiales, Alphaproteobacteria, EC214, Halomonadaceae, Kiloniellales
P08-C048	Cyphastrea	Cyphastrea	C1, C3
P08-C049	Lobophyllia	Lobophyllia	C40	[Amoebophilaceae], EC94, Endozoicimonaceae, Halomonadaceae, Hyphomicrobiaceae
P08-C050	Favia		D1, D10, D17, D2, D3, D4
P08-C051	Fungia	Fungiidae	D1, D10, D17, D2, D3, D4	Alphaproteobacteria, EC214, Halomonadaceae, Kiloniellales
P08-C052	Porites	Porites	C15, C19
P08-C053	Fungia	/	D1, D10, D17, D3, D4
P08-C054	Fungia	Fungiidae	D1, D10, D17, D2, D3, D4
P08-C056	Pocillopora	Pocillopora	D1, D10, D17, D2, D4, D6, D9
P08-C057	Goniastrea	Goniastrea	C15, C19, C40
P08-C058	Acropora	Acropora multiacuta	C3, C40
P08-C059	Galaxea	/	D1, D10, D17, D4
P08-C060	Pavona cactus	Pavona	C116, D6
P08-C061	Porites lobata	Porites sp	C15
P08-C062	Echinopora	/
P08-C063	Oulophyllia	Oulophyllia	D1, D4
P08-C064	Porites	Porites	C15, C19
